# A Deep Learning method for classification of HNSCC and HPV patients using single-cell transcriptomics

**DOI:** 10.1101/2023.08.24.554735

**Authors:** Akanksha Jarwal, Anjali Dhall, Akanksha Arora, Sumeet Patiyal, Aman Srivastava, Gajendra P. S. Raghava

## Abstract

Head and Neck Squamous Cell Carcinoma (HNSCC) is the seventh most highly prevalent cancer type worldwide. Early detection of HNSCC is one of the important challenges in managing the treatment of the cancer patients. Existing techniques for detecting HNSCC are costly, expensive, and invasive in nature. In this study, we aimed to address this issue by developing classification models using machine learning and deep learning techniques, focusing on single-cell transcriptomics to distinguish between HNSCC and normal samples. Additionally, we built models to classify HNSCC samples into HPV-positive (HPV+) and HPV-negative (HPV-) categories. The models developed in this study have been trained on 80% of the GSE181919 dataset and validated on the remaining 20%. To develop an efficient model, we performed feature selection using mRMR method to shortlist a small number of genes from a plethora of genes. Artificial Neural Network based model trained on 100 genes outperformed the other classifiers with an AUROC of 0.91 for HNSCC classification for the validation set. The same algorithm achieved an AUROC of 0.83 for the classification of HPV+ and HPV-patients on the validation set. We also performed Gene Ontology (GO) enrichment analysis on the 100 shortlisted genes and found that most genes were involved in binding and catalytic activities. To facilitate the scientific community, a software package has been developed in Python which allows users to identify HNSCC in patients along with their HPV status. It is available at https://webs.iiitd.edu.in/raghava/hnscpred/.

**Key Points:**

- Application of single cell transcriptomics in cancer diagnosis
- Development of models for predicting HNSCC patients
- Classification of HPV+ and HPV-HNSCC patients
- Identification of gene biomarkers from single cell sequencing
- A standalone software package HNSCpred for predicting HNSCC patients

**Author’s Biography:**

1. Akanksha Jarwal is currently pursuing an M. Tech. in Computational Biology at the Department of Computational Biology, Indraprastha Institute of Information Technology, New Delhi, India.
2. Anjali Dhall is currently pursuing a Ph.D. in Computational Biology at the Department of Computational Biology, Indraprastha Institute of Information Technology, New Delhi, India.
3. Akanksha Arora is currently pursuing a Ph.D. in Computational Biology at the Department of Computational Biology, Indraprastha Institute of Information Technology, New Delhi, India.
4. Sumeet Patiyal is currently pursuing a Ph.D. in Computational Biology at the Department of Computational Biology, Indraprastha Institute of Information Technology, New Delhi, India.
5. Aman Srivastava is currently pursuing an M. Tech. in Computational Biology at the Department of Computational Biology, Indraprastha Institute of Information Technology, New Delhi, India.
6. Gajendra P. S. Raghava is currently working as a Professor and Head of the Department of Computational Biology, Indraprastha Institute of Information Technology, New Delhi, India.
