## Supplementary Table S1 for "A Deep Learning method for classification of HNSCC and HPV patients using single-cell transcriptomics"

### Sheet: Sheet1
Gene	logFC	logCPM	F	PValue
PLAC9	-5.67499	13.1933	69019	0
UBB	-0.42104	14.1303	1465.49	7.22357957043155e-315
ACKR1	-2.27905	11.6493	9251.17	0
AQP7	-0.200555	11.3634	10295.3	1.98829e-87
FXYD1	-3.89527	11.9538	45685.2	0
BTG1	0.215581	13.9844	177.864	1.73597e-40
B2M	0.493484	17.1923	2164.99	0
CFD	-7.13345	15.8322	70955.8	0
LTBP4	-4.05195	12.4521	42485.6	0
RPS11	0.199728	14.4542	621.09	4.88671e-136
MFAP4	-5.60623	13.3181	55728.1	0
ISG20	1.77645	12.4516	5617.86	0
SARAF	0.253938	12.9227	243.455	0.891575
RPL28	0.488031	15.6807	5195.71	0
ABCA8	-4.16074	11.8548	64258.6	0
YPEL5	0.617866	12.4249	932.774	5.29887e-176
GSN	-4.79026	14.9716	41158.4	0
IL2RG	1.23212	11.9851	2641.07	0
OAZ1	0.271776	14.1988	800.033	2.91403e-174
DPT	-4.88285	12.6337	42345.4	0
RPLP1	0.356639	16.4858	2492.81	0
TNXB	-5.11216	12.2853	71158.2	0
CD37	0.936298	12.1341	1494.82	5.1926299377915e-321
ARPC3	0.932124	13.0676	4246.76	0
CYBRD1	-3.16118	11.8797	29364.2	0
SDPR	-2.38647	11.5348	18268.2	0
RELB	0.901932	11.7204	1792.32	0
CYBA	1.08751	13.6732	3829.21	0
TIMP3	-3.75223	12.7903	27720	0
RPS19	0.557246	15.8811	4515.39	0
CREM	0.679239	13.2845	823.064	3.61481e-179
NOVA1	-3.8048	11.8482	45954.8	0
RPS26	0.515654	13.605	1834.84	0
PDGFRL	-4.15697	11.9922	50526.2	0
HLA-C	0.634414	14.995	2258.39	0
CXCL12	-4.19764	12.4277	29216.5	0
TGFBR3	-2.82431	11.5997	33346.9	0
RAC2	1.49282	12.0699	3918	0
SERP1	0.763223	12.755	2244.7	0
VIT	-3.13208	11.5919	53838.2	0
RHOG	0.803005	12.0593	1674.75	0
ADH1B	-4.91132	12.0851	69323.9	0
RHOH	1.14605	11.8079	2020.07	0
COPE	0.486517	12.4456	981.042	9.59261e-213
DCN	-3.92399	15.253	17595.3	0
CNN2	1.38678	11.8437	4238.27	0
REL	0.962474	12.2353	1776.45	0
CD34	-3.33737	11.7249	37659.5	0
OST4	0.0732008	13.2512	39.1179	7.39146e-09
PRELP	-3.70145	11.8196	43224.7	0
EPSTI1	1.76791	11.8761	6051.97	0
PTGIS	-3.14823	11.5994	50898.5	0
SOD3	-3.71341	12.6051	22839.5	0
TNIP1	0.761931	11.8597	1370.41	6.37546e-295
LIMD2	1.40521	11.937	3544.91	0
RPS15A	-0.121995	15.5945	366.646	2.35246e-81
DUSP4	2.01165	12.1999	5106.12	0
SPARCL1	-3.88619	12.717	22082.8	0
SCARA5	-3.42926	11.6918	46524.5	0
HLA-B	0.703763	15.2279	2219.25	0
FBLN2	-3.91041	12.5914	28611.4	0
IDH2	1.35523	11.9372	3928.15	0
ANGPTL1	-3.53751	11.6727	51085.9	0
HLA-A	0.98117	15.0688	4524.59	0
FHL1	-3.92124	12.081	38608.5	0
EZR	0.814033	12.4092	1556.19	0
GPSM3	1.03319	11.9472	2040.65	0
F10	-3.64328	11.7064	59987.6	0
EEF1A1	-0.152986	16.3741	439.638	4.39416e-97
CYTIP	1.16304	11.9529	2145.31	0
FBLN5	-3.4273	11.8916	31405.8	0
CIB1	0.592679	12.3102	1206	2.53365e-260
CXCR4	0.736396	13.1632	788.164	9.86807e-172
ATP5E	0.226329	13.9621	509.038	5.25122e-112
FIGF	-3.39665	11.6395	53988.1	0
PLPP3	-3.48977	12.1058	27558.7	0
PIM3	1.03922	12.1061	2353.06	0
PSME1	0.48426	12.7914	1179.4	1.03764e-254
CILP	-3.85633	11.7517	61452.2	0
CD7	1.67934	12.3496	3248.98	0
EBF1	-2.778	11.6464	26464.9	0
NDUFB11	0.510314	12.5088	1037.55	1.01053e-224
ICAM3	0.621005	11.8169	735.337	3.58353e-105
MGP	-5.07339	13.9846	36252.7	0
SLC16A3	2.09913	11.8766	7533.36	0
MEG3	-3.68662	12.3921	24482.3	0
VOPP1	0.989428	11.7447	2162.45	0
TXNIP	-2.7283	12.3684	16148.2	0
RPS15	-0.10462	15.4853	249.842	0.00356083
SSPN	-2.82586	11.7829	22310.5	0
UBC	-0.116474	14.5432	97.9705	4.51752e-23
BMP4	-3.04786	11.6181	38284	0
TIGIT	1.99658	11.7959	4717.48	0
ADAR	0.439719	11.7448	446.124	1.89161e-75
LRRN4CL	-2.55565	11.5174	39231.3	0
SUB1	0.567537	13.0865	1913.3	0
GDF10	-2.98925	11.5719	41143.5	0
WIPF1	0.378933	11.8267	291.69	2.94736e-23
ABI3BP	-3.23556	11.6427	42812.6	0
FAM177A1	0.317718	12.0997	253.689	1.93089e-38
